# Prediction of broad chemical toxicities using induced pluripotent stem cells and gene networks by transfer learning from embryonic stem cell data

**DOI:** 10.1101/2021.11.05.466718

**Authors:** Junko Yamane, Takumi Wada, Hironori Otsuki, Koji Inomata, Mutsumi Suzuki, Tomoka Hisaki, Shuichi Sekine, Hirokazu Kouzuki, Kenta Kobayashi, Hideko Sone, Jun K. Yamashita, Mitsujiro Osawa, Megumu K. Saito, Wataru Fujibuchi

## Abstract

The assessment of toxic chemicals using animals has limited applicability to humans. Moreover, from the perspective of animal protection, effective alternatives are also desired. Previously, we developed a method that combines developmental toxicity testing based on undifferentiated human embryonic stem (ES) cells (KhES-3) and gene networks. We showed that ≥ 95% accurate predictions could be achieved for neurotoxins, genotoxic carcinogens, and non-genotoxic carcinogens. Here, we expanded this method to predict broad toxicities and predicted the toxicity of 24 chemicals in six categories (neurotoxins, cardiotoxins, hepatotoxins, nephrotoxins [glomerular nephrotoxins/tubular nephrotoxins], and non-genotoxic carcinogens) and achieved high prediction accuracy (AUC = 0.90–1.00) in all categories. Moreover, to develop a testing system with fewer ethical issues, we screened for an induced pluripotent stem (iPS) cell line on the basis of cytotoxic sensitivity and used this line to predict toxicity in the six categories based on the gene networks of iPS cells using transfer learning from the ES cell gene networks. We successfully predicted toxicities in four toxin categories (neurotoxins, hepatotoxins, glomerular nephrotoxins, and non-genotoxic carcinogens) at high accuracy (AUC = 0.82–0.99). These results demonstrate that the prediction of chemical toxicity is possible even with iPS cells by transfer learning once a gene expression database has been developed from an ES cell line. This method holds promise for tailor-made safety evaluations using individual iPS cells.
