## Supplemental Tables S1-S9 for "Prediction of broad chemical toxicities using induced pluripotent stem cells and gene networks by transfer learning from embryonic stem cell data": Table_S1.xlsx

### Sheet: Table_S1
	Chemical name	Solvent	MaxSolv (ES)	IC0.1	IC50	IC99.9	Exposure 1/1	Exposure 1/2	Exposure 1/4	Exposure 1/8	Exposure 1/16
	Acetonylacetone	DMSO	8525	7.97738	3237.53	1313916	100	50	25	12.5	6.25
	Acrylamide	DMSO	10000	0.0956043	271.593	771544	100	50	25	12.5	6.25
	Amiodarone	DMSO	100	0.534347	1.2181	2.77677	0.99	0.495	0.2475	0.12375	0.061875
	AmitriptylineHCl	DMSO	200	0.157188	13.0206	1078.56	3.2	1.6	0.8	0.4	0.2
	Atorvastatin	DMSO	10	0.000391046	0.75258	1448.37	0.05	0.025	0.0125	0.00625	0.003125
	Axitinib	DMSO	100	0.113904	0.471838	1.95456	0.3	0.15	0.075	0.0375	0.01875
	Bucillamine	DMSO	1000	0.0386009	1051.01	28616703	50	25	12.5	6.25	3.125
	ButylatedHA	DMSO	5000	1.66185	65.1973	2557.8	20	10	5	2.5	1.25
	Chlorpheniramine	DMSO	1000	6.36573	108.501	1849.36	40.5	20.25	10.125	5.0625	2.53125
	Chlorpromazine	DMSO	300	0.134294	6.61475	325.815	1.78	0.89	0.445	0.2225	0.11125
	Cisplatin	Water	40/0.14	0.000109363	0.367797	1236.93	0.01	0.005	0.0025	0.00125	0.000625
	Cyclopamine	DMSO	50	0.00320417	194.758	11837913	50	25	12.5	6.25	3.125
	CyclosporinA	DMSO	100	0.66022	5.17683	40.5919	2.7	1.35	0.675	0.3375	0.16875
	Digoxin	DMSO	250/0.01	0.000298939	0.0193445	1.2518	0.01	0.005	0.0025	0.00125	0.000625
	Doxorubicin	DMSO	3.45	0.000234371	0.0114601	0.560363	0.0003	0.00015	7.5e-05	3.75e-05	1.875e-05
	Gentamicin	Water	4500	1.10284	7198.08	46980892	500	250	125	62.5	31.25
	Ibuprofen	DMSO	7000	1.95815	246.416	31009.3	3	1.5	0.75	0.375	0.1875
	Itraconazole	DMSO	18	0.022589	1.38797	85.283	0.56	0.28	0.14	0.07	0.035
	LithocholicAcid	DMSO	250	0.994831	4.10329	16.9245	2.6	1.3	0.65	0.325	0.1625
	MethapyrileneHCl	Water	2000	4.28021	250.915	14709.2	47.2	23.6	11.8	5.9	2.95
	Sunitinib	DMSO	10	0.193337	3.29441	56.1358	1.3	0.65	0.325	0.1625	0.08125
	Thioacetamide	Water	2000	1.38805	860.313	533220	198	99	49.5	24.75	12.375
	ValproicAcid	DMSO	6240	90.749	1684.71	31275.7	500	250	125	62.5	31.25
	VerapamilHCl	DMSO	500	1.33028	31.232	733.258	11.2	5.6	2.8	1.4	0.7
Table S1. ATP asssay data and exposure concentrations (uM) of KhES3
