## Supplemental Tables S1-S9 for "Prediction of broad chemical toxicities using induced pluripotent stem cells and gene networks by transfer learning from embryonic stem cell data": Table_S2.xlsx

### Sheet: Table_S2
	Chemical name	Estimate	Std. Error	Lower	Upper
	Acetonylacetone	3237.53	300.702	2630.25	3844.81
	Acrylamide	271.593	92.9779	83.8206	459.366
	Amiodarone	1.2181	0.0420625	1.13315	1.30304
	AmitriptylineHCl	13.0206	0.706496	11.5938	14.4474
	Atorvastatin	0.75258	0.147255	0.455192	1.04997
	Axitinib	0.471838	0.0365324	0.39806	0.545617
	Bucillamine	1051.01	213.904	619.027	1483
	ButylatedHA	65.1973	4.0431	57.0322	73.3625
	Chlorpheniramine	108.501	6.17149	96.0377	120.965
	Chlorpromazine	6.61475	1.01206	4.57084	8.65865
	Cisplatin	0.367797	0.0502667	0.266281	0.469313
	Cyclopamine	194.758	63.2097	67.1035	322.413
	CyclosporinA	5.17683	0.225019	4.7224	5.63127
	Digoxin	0.0193445	0.00521373	0.0088152	0.0298739
	Doxorubicin	0.0114601	0.000500389	0.0104495	0.0124706
	Gentamicin	7198.08	776.879	5629.14	8767.02
	Ibuprofen	246.416	31.1306	183.547	309.286
	Itraconazole	1.38797	0.0741356	1.23825	1.53769
	LithocholicAcid	4.10329	0.237631	3.62338	4.58319
	MethapyrileneHCl	250.915	23.8743	202.7	299.13
	Sunitinib	3.29441	0.134862	3.02205	3.56677
	Thioacetamide	860.313	55.3266	748.578	972.047
	ValproicAcid	1684.71	93.344	1496.2	1873.22
	VerapamilHCl	31.232	1.72802	27.7422	34.7218
Table S2. IC50 concentrations (uM) and 95 % confidence intervals of KhES3
