## Supplemental Tables S1-S9 for "Prediction of broad chemical toxicities using induced pluripotent stem cells and gene networks by transfer learning from embryonic stem cell data": Table_S3.xlsx

### Sheet: Table_S3
Time	Gene weight	Ensemble ID	Gene name	Description
24h	0.0391905	ENSG00000071794	HLTF	Helicase like transcription factor
	0.0366237	ENSG00000165288	BRWD3	Bromodomain and WD repeat domain containing 3
	-0.0380519	ENSG00000102103	PQBP1	Polyglutamine binding protein 1
	-0.0381758	ENSG00000159377	PSMB4	Proteasome 20S subunit beta 4
	0.037541	ENSG00000214717	ZBED1	Zinc finger BED-type containing 1
	0.0372916	ENSG00000134013	LOXL2	Lysyl oxidase like 2
	-0.0419785	ENSG00000115091	ACTR3	Actin related protein 3
	-0.0431929	ENSG00000136603	SKIL	SKI like proto-oncogene
	0.048838	ENSG00000180340	FZD2	Frizzled class receptor 2
	0.0478457	ENSG00000124496	TRERF1	Transcriptional regulating factor 1
	-0.0462213	ENSG00000080503	SMARCA2	SWI/SNF related, matrix associated, actin dependent regulator of chromatin, subfamily a, member 2
	-0.0474447	ENSG00000071282	LMCD1	LIM and cysteine rich domains 1
	0.0584464	ENSG00000178409	BEND3	BEN domain containing 3
	0.0551889	ENSG00000165588	OTX2	Orthodenticle homeobox 2
	-0.0489811	ENSG00000142192	APP	Amyloid beta precursor protein
	-0.051096	ENSG00000180353	HCLS1	Hematopoietic cell-specific Lyn substrate 1
	0.0606303	ENSG00000180573	H2AC6	H2A clustered histone 6
	0.0523879	ENSG00000203326	ZNF525	Zinc finger protein 525
	-0.0529679	ENSG00000101849	TBL1X	Transducin beta like 1 X-linked
	-0.0558151	ENSG00000103449	SALL1	Spalt like transcription factor 1
48h	0.0360448	ENSG00000123358	NR4A1	Nuclear receptor subfamily 4 group A member 1
	0.0357398	ENSG00000132471	WBP2	WW domain binding protein 2
	-0.0355102	ENSG00000197937	ZNF347	Zinc finger protein 347
	-0.0355612	ENSG00000198464	ZNF480	Zinc finger protein 480
	0.0401995	ENSG00000132382	MYBBP1A	MYB binding protein 1a
	0.0394952	ENSG00000158941	CCAR2	Cell cycle and apoptosis regulator 2
	-0.0443339	ENSG00000185658	BRWD1	Bromodomain and WD repeat domain containing 1
	-0.0450066	ENSG00000178177	LCORL	Ligand dependent nuclear receptor corepressor like
	0.0488457	ENSG00000115091	ACTR3	Actin related protein 3
	0.046	ENSG00000181472	ZBTB2	Zinc finger and BTB domain containing 2
	-0.04693	ENSG00000105419	MEIS3	Meis homeobox 3
	-0.0476399	ENSG00000143320	CRABP2	Cellular retinoic acid binding protein 2
	0.0465757	ENSG00000155115	GTF3C6	General transcription factor IIIC subunit 6
	0.0465635	ENSG00000102974	CTCF	CCCTC-binding factor
	-0.0495514	ENSG00000116016	EPAS1	Endothelial PAS domain protein 1
	-0.0496155	ENSG00000106624	AEBP1	AE binding protein 1
	0.0489183	ENSG00000149600	COMMD7	COMM domain containing 7
	0.0482795	ENSG00000142178	SIK1	Salt inducible kinase 1
	-0.0532319	ENSG00000165494	PCF11	PCF11 cleavage and polyadenylation factor subunit
	-0.0542379	ENSG00000107815	TWNK	Twinkle mtDNA helicase
Table S3. List of feature genes for 6 categories by PCA
