## Supplemental Tables S1-S9 for "Prediction of broad chemical toxicities using induced pluripotent stem cells and gene networks by transfer learning from embryonic stem cell data": Table_S5.xlsx

### Sheet: Table_S5
	Chemical name	24 h	48 h
	Acetonylacetone	100	100
	Acrylamide	83.3	100
	Amiodarone	83.3	83.3
	AmitriptylineHCl	100	83.3
	Atorvastatin	100	100
	Axitinib	66.6	66.6
	Bucillamine	100	83.3
	ButylatedHA	83.3	83.3
	Chlorpheniramine	100	83.3
	Chlorpromazine	100	83.3
	Cisplatin	66.6	66.6
	Cyclopamine	83.3	50
	CyclosporinA	66.6	66.6
	Digoxin	100	100
	Doxorubicin	83.3	100
	Gentamicin	83.3	100
	Ibuprofen	66.6	83.3
	Itraconazole	100	100
	LithocholicAcid	100	100
	MethapyrileneHCl	100	83.3
	Sunitinib	66.6	100
	Thioacetamide	100	83.3
	ValproicAcid	83.3	100
	VerapamilHCl	50	83.3
	Table S5. The accuracy of 6 toxicity category predictions for each chemical (%)
