## Supplemental Tables S1-S9 for "Prediction of broad chemical toxicities using induced pluripotent stem cells and gene networks by transfer learning from embryonic stem cell data": Table_S6.xlsx

### Sheet: Table_S6
	Acetonylacetone	Acrylamide	Amiodarone	AmitriptylineHCl	Atorvastatin	Bucillamine	ButylatedHA	Chlorpheniramine	Chlorpromazine	Cisplatin	Cyclopamine	Digoxin	Doxorubicin	Gentamicin	Itraconazole	LithocholicAcid	MethapyrileneHCl	Thioacetamide	ValproicAcid	VerapamilHCl	Pearson coefficiency
KhES-3	0.828978	1.03699	0.81396	1.01746	0.794667	1.05006	0.995743	0.242997	0.558634	0.892018	1.29418	0.859996	0.00113397	0.978465	0.811277	0.81494	0.926144	0.457233	0.650903	0.960959	1
HPS4138	0.754764	1.07743	0.88341	0.882575	0.874481	0.918079	0.870513	0.000854279	0.407059	0.954891	1.30849	0.859653	0.000433403	0.90159	0.860434	0.559974	0.731084	0.152941	0.620112	0.911526	0.945449
HPS4234	0.671117	0.998744	0.694364	0.942188	0.865066	0.969581	0.218911	0.00351197	0.35329	0.509209	1.17837	0.839152	0.000526796	1.00504	0.912661	0.517536	0.761307	0.00299193	0.588391	0.883673	0.827103
HPS4046	0.377694	0.890618	0.226529	1.01829	0.579274	1.0707	0.446486	0.000373915	0.451859	0.156328	1.12504	0.572464	0.000222758	0.844459	0.690313	0.550848	0.878559	0.00479725	0.724371	0.605146	0.780511
Table S6. Growth relative to control for 20 selected chemicals at IC50 concentration of KhES-3 and Pearson correlation between human iPS cell lines and KhES-3.
