## Supplemental Tables S1-S9 for "Prediction of broad chemical toxicities using induced pluripotent stem cells and gene networks by transfer learning from embryonic stem cell data": Table_S7.xlsx

### Sheet: Table_S7
	Chemical name	Solvent	MaxSolv (ES)	MaxSolv (iPS)	IC0.1	IC50	IC99.9	Exposure 1/1	Exposure 1/2	Exposure 1/4	Exposure 1/8	Exposure 1/16
	Acetonylacetone	DMSO	8525	8525	263.445	3157.53	37844.6	1441.1	720.55	360.275	180.137	90.0687
	Acrylamide	DMSO	10000	10000	329.61	1244.91	4701.89	915.7	457.85	228.925	114.463	57.2313
	Amiodarone	DMSO	100	100	1.42941	3.32154	7.71833	2.7	1.35	0.675	0.3375	0.16875
	AmitriptylineHCl	DMSO	200	200	1.49469	29.037	564.095	11.2	5.6	2.8	1.4	0.7
	Atorvastatin	DMSO	10	10	0.0554908	2.77125	138.398	0.7	0.35	0.175	0.0875	0.04375
	Axitinib	DMSO	100	100	0.0251107	0.165773	1.09438	0.08	0.04	0.02	0.01	0.005
	Bucillamine	DMSO	1000	1000	14.6661	120.178	984.766	61.7	30.85	15.425	7.7125	3.85625
	ButylatedHA	DMSO	5000	5000	0.251923	153.795	93889.2	9.5	4.75	2.375	1.1875	0.59375
	Chlorpheniramine	DMSO	1000	2000	20.1065	83.3227	345.295	52.7	26.35	13.175	6.5875	3.29375
	Chlorpromazine	DMSO	300	500	29.1834	75.528	195.469	55.6	27.8	13.9	6.95	3.475
	Cisplatin	Water	40/0.14	40	0.00112767	1.00017	887.084	0.07	0.035	0.0175	0.00875	0.004375
	Cyclopamine	DMSO	50	50	1.90896	59.2794	1840.82	20.8	10.4	5.2	2.6	1.3
	CyclosporinA	DMSO	100	100	0.0372294	1.13082	34.3481	0.3	0.15	0.075	0.0375	0.01875
	Digoxin	DMSO	250/0.01	250/0.01	0.000548093	0.0406947	3.0215	0.01	0.005	0.0025	0.00125	0.000625
	Doxorubicin	DMSO	3.45	3.45	0.000103328	0.00964146	0.899637	0.002	0.001	0.0005	0.00025	0.000125
	Gentamicin	Water	4500	4500	31.1663	3821.2	468506	876.5	438.25	219.125	109.562	54.7812
	Ibuprofen	DMSO	7000	10000	7.38737	214.841	6248.03	71.2	35.6	17.8	8.9	4.45
	Itraconazole	DMSO	18	18	2.01588e-06	0.628617	196024	0.06	0.03	0.015	0.0075	0.00375
	LithocholicAcid	DMSO	250	250	0.0249012	2.45665	242.363	0.5	0.25	0.125	0.0625	0.03125
	MethapyrileneHCl	Water	2000	2000	20.1306	567.837	16017.4	169.3	84.65	42.325	21.1625	10.5813
	Sunitinib	DMSO	10	10	0.325916	1.88491	10.9012	1	0.5	0.25	0.125	0.0625
	Thioacetamide	Water	2000	2000	19.4513	873.911	39263.3	251.2	125.6	62.8	31.4	15.7
	ValproicAcid	DMSO	6240	6240	85.7925	1989.81	46150.1	640.5	320.25	160.125	80.0625	40.0312
	VerapamilHCl	DMSO	500	500	11.7882	67.4108	385.49	36.3	18.15	9.075	4.5375	2.26875
Table S7. ATP asssay data and exposure concentrations (uM) of HPS4138
