## Supplemental Tables S1-S9 for "Prediction of broad chemical toxicities using induced pluripotent stem cells and gene networks by transfer learning from embryonic stem cell data": Table_S8.xlsx

### Sheet: Table_S8
	Chemical name	Estimate	Std. Error	Lower	Upper
	Acetonylacetone	3157.53	199.147	2755.34	3559.71
	Acrylamide	1244.91	103.308	1036.27	1453.54
	Amiodarone	3.32154	0.588988	2.13206	4.51103
	AmitriptylineHCl	29.037	1.42793	26.1532	31.9207
	Atorvastatin	2.77125	0.297913	2.1696	3.3729
	Axitinib	0.165773	0.00723863	0.151154	0.180392
	Bucillamine	120.178	6.77349	106.498	133.857
	ButylatedHA	153.795	40.7827	71.4327	236.157
	Chlorpheniramine	83.3227	3.77702	75.6949	90.9505
	Chlorpromazine	75.528	20.1379	34.8586	116.197
	Cisplatin	1.00017	0.142269	0.712854	1.28749
	Cyclopamine	59.2794	6.31335	46.5294	72.0295
	CyclosporinA	1.13082	0.0762113	0.97691	1.28473
	Digoxin	0.0406947	0.0456618	-0.051521	0.13291
	Doxorubicin	0.00964146	0.00093689	0.00774938	0.0115336
	Gentamicin	3821.2	355.566	3103.12	4539.28
	Ibuprofen	214.841	16.6024	181.311	248.37
	Itraconazole	0.628617	0.141297	0.343263	0.913972
	LithocholicAcid	2.45665	0.275588	1.90009	3.01321
	MethapyrileneHCl	567.837	36.8067	493.505	642.17
	Sunitinib	1.88491	0.13946	1.60327	2.16655
	Thioacetamide	873.911	92.9325	686.23	1061.59
	ValproicAcid	1989.81	201.473	1582.92	2396.69
	VerapamilHCl	67.4108	4.46708	58.3893	76.4322
Table S8. IC50 concentrations (uM) and 95 % confidence intervals of HPS4138
