## Supplemental Tables S1-S9 for "Prediction of broad chemical toxicities using induced pluripotent stem cells and gene networks by transfer learning from embryonic stem cell data": Table_S9.xlsx

### Sheet: Table_S9
	Chemical name	24 h	48 h
	Acetonylacetone	100	83.3
	Acrylamide	83.3	100
	Amiodarone	100	100
	AmitriptylineHCl	83.3	83.3
	Atorvastatin	66.6	100
	Axitinib	83.3	83.3
	Bucillamine	83.3	83.3
	ButylatedHA	50	66.6
	Chlorpheniramine	66.6	83.3
	Chlorpromazine	83.3	100
	Cisplatin	100	83.3
	Cyclopamine	100	50
	CyclosporinA	83.3	83.3
	Digoxin	100	100
	Doxorubicin	100	83.3
	Gentamicin	83.3	100
	Ibuprofen	83.3	100
	Itraconazole	83.3	66.6
	LithocholicAcid	100	100
	MethapyrileneHCl	100	100
	Sunitinib	83.3	83.3
	Thioacetamide	100	83.3
	ValproicAcid	50	100
	VerapamilHCl	83.3	50
	Table S9. The accuracy of 6 toxicity category predictions for each chemical (%) in HPS4138
